# Comprehensive genome sequencing analysis as a promising option in the prenatal diagnosis of fetal structural anomalies: a prospective study

**DOI:** 10.1101/2020.08.22.260893

**Authors:** Jia Zhou, Ziying Yang, Jun Sun, Lipei Liu, Xinyao Zhou, Fengxia Liu, Ya Xing, Shuge Cui, Shiyi Xiong, Xiaoyu Liu, Yingjun Yang, Xiuxiu Wei, Gang Zou, Zhonghua Wang, Xing Wei, Yaoshen Wang, Yun Zhang, Saiying Yan, Fengyu Wu, Fanwei Zeng, Tao Duan, Jian Wang, Yaping Yang, Zhiyu Peng, Luming Sun

**Affiliations:** Shanghai First Maternity and Infant Hospital, Tongji University School of Medicine, Shanghai, China; BGI Genomics, BGI-Shenzhen, Shenzhen, China; Tianjin Medical Laboratory, BGI-Tianjin, BGI-Shenzhen, Tianjin, China; Department of Medical Genetics and Molecular Diagnostic Laboratory, Shanghai Children’s Medical Center, Shanghai Jiaotong University School of Medicine; Department of Biology, Faculty of Science, University of Copenhagen, Copenhagen, DK-2200, Denmark; AiLife Diagnostics, Pearland, TX 77584, USA

**Keywords:** Genome sequencing, Chromosomal microarray analysis, Exome sequencing, Fetal structural or growth anomalies, Prenatal diagnosis

## Abstract

**Purpose:** Genome sequencing (GS) is a powerful tool for postnatal genetic diagnosis, but relevant clinical studies in the field of prenatal diagnosis are few. We aimed to evaluate the feasibility of GS as a first-line approach in prenatal diagnosis and compare its clinical value with the chromosomal microarray analysis (CMA) plus exome sequencing (ES) sequential testing.

**Methods:** We applied trio GS (∼40-fold) in parallel with CMA plus ES to investigate the genetic basis for structural or growth anomalies in 111 fetuses and compared their results.

**Results:** GS covered all genetic variants in 22 diagnosed cases detected by CMA plus ES, yielding a diagnostic rate of 19.8% (22/110). Moreover, GS provided more comprehensive and precise genetic information than CMA plus ES, revealing twin fetuses with an imbalanced translocation arising from a balanced paternal translocation and one fetus with an extra pathogenic variant in the *GJA8* gene, and incidentally identified intrauterine CMV infection in a growth-restricted fetus.

**Conclusion:** Compared with CMA plus ES, GS offers a more comprehensive view of the genetic etiology of fetal anomalies and provides clues for nongenetic factors such as intrauterine infection. Our study demonstrates the feasibility of GS as a promising first-line test in prenatal diagnosis.
