## Supplementary material for "Comprehensive genome sequencing analysis as a promising option in the prenatal diagnosis of fetal structural anomalies: a prospective study": Table S1

### Sheet: Sheet1
Table S1. Detailed clinical information of 111 fetuses.
Case ID	Gestational age in weeks	Clinical Information	Serum screening	NIPS	Pregnancy outcome	Molecular diagnosed
1	30w+3	Oligoamnios; Renal cyst	N	Low-risk	TOP	Diagnosed
2	17w+6	Cystic hygroma; Severe tetralogy of Fallot	N	N	TOP	Diagnosed
3	19w+3	Skeletal dysplasia; Micromelia	N	Low-risk	TOP	Diagnosed
4	28w+1	Agenesis of the corpus callosum; Bilateral ventriculomegaly	Low-risk	N	Continuing pregnancy	Undiagnosed
5	23w+4	Fetal growth restriction; Abnormal middle cerebral artery peak systolic velocity	Low-risk	N	TOP	Undiagnosed
6	25w+2	Congenital diaphragmatic hernia	N	Low-risk	Continuing pregnancy	Undiagnosed
7	30w+1	Pleural effusion; Anhydramnios	Low-risk	N	TOP	Undiagnosed
8	23w	Congenital heart disease with possible pulmonary stenosis; syndactyly; Gallbladder agenesis; single umbilical artery	N	Low-risk	TOP	Undiagnosed
9	24w+3	Unilateral clubfeet; Anhydramnios	N	N	Continuing pregnancy	Undiagnosed
9	24w+3	Hydrocephalus; bilaternal Ventriculomegaly; Septo-optic dysplasia	N	N	Continuing pregnancy	Undiagnosed
11	22w+6	Cerebellar vermis dysplasia	N	N	Continuing pregnancy	Undiagnosed
11	22w+6	Cerebellar vermis dysplasia	N	N	Continuing pregnancy	Undiagnosed
10	24w+6	Fetal growth restriction; Cerebellar dysplasia	N	Low-risk	TOP	Diagnosed
12	23w+1	Bilateral pleural effusion; Hydroderma; Anhydramnios	N	Low-risk	TOP	Diagnosed
13	26w+4	Anhydramnios; Small stomach; Esophageal Atresia	N	Low-risk	TOP	Undiagnosed
15	22w+4	Kidney agenesis	Low-risk	N	TOP	Diagnosed
16	26w+2	Rhabdomyomas; subependymal nodules	Low-risk	N	TOP	Diagnosed
17	22w+5	Fetal growth restriction; suspected hypospadias	N	Low-risk	TOP	Undiagnosed
18	24w+3	Congenital heart disease with possible pulmonary stenosis; unilateral ventriculomegaly; Intracardiac echogenic focus; Anhydramnios	Low-risk	N	Continuing pregnancy	Undiagnosed
19	16w	Cystic hygroma; Hydroderma; Hydroderma; Ascites; Cerebellar hypoplasia; Single umbilical artery; Congenital heart disease	N	N	TOP	Undiagnosed
21	23w+2	Congenital heart disease; Ventricular septal defect; Cardiomegaly	N	N	Continuing pregnancy	Undiagnosed
22	22w+6	Severe Fetal growth restriction	N	N	TOP	Undiagnosed
23	18w	Fetal hydrops; Bilateral pleural effusion	High-risk	Low-risk	TOP	Undiagnosed
24	18w+5	Unilateral diaphragmatic hernia	N	N	Continuing pregnancy	Undiagnosed
25	24w+1	Congenital cystic adenomatoid malformation of lung; Echogenic bowel	Low-risk	N	Continuing pregnancy	Undiagnosed
26	24w+3	Severe Fetal growth restriction; Skeletal dysplasia	Low-risk	N	TOP	Undiagnosed
27	30w+5	Unilateral pleural effusion	Low-risk	Low-risk	Continuing pregnancy	Undiagnosed
28	33w+6	Skeletal dysplasia	N	Low-risk	Continuing pregnancy	Undiagnosed
29	25w+6	Congenital heart disease; Ventricular septal defect; Tricuspid Valve Dysplasia; Pulmonary stenosis	N	N	TOP	Undiagnosed
30	23w+3	Rhabdomyomas; Intracardiac echogenic focus	N	Low-risk	TOP	Diagnosed
30	23w+3	Rhabdomyomas; Intracardiac echogenic focus	N	Low-risk	TOP	Diagnosed
31	28w+1	Fetal growth restriction	Low-risk	N	Continuing pregnancy	Undiagnosed
32	18w+1	Agenesis of the corpus callosum; Bilateral ventriculomegaly; Hydrocephalus	N	Low-risk	TOP	Undiagnosed
34	29w+3	Unilateral pleural effusion	N	Low-risk	Continuing pregnancy	Undiagnosed
35	31w	Fetal growth restriction; Microcephaly; Gallbladder agenesis	Low-risk	Low-risk	Continuing pregnancy	Undiagnosed
36	25w+1	Bilateral pleural effusion	Low-risk	Low-risk	TOP	Undiagnosed
37	23w	Cystic kidney; Ectopic kidney	N	Low-risk	Continuing pregnancy	Undiagnosed
38	25w+1	Congenital heart disease; Single umbilical artery; Congenital mitral atresia	N	N	Continuing pregnancy	Undiagnosed
39	21w+3	Intracardiac echogenic focus; Single umbilical artery; Club hand	N	N	Continuing pregnancy	Undiagnosed
40	18w+4	Ventricular septal defect; Pulmonary Atresia	N	N	TOP	Diagnosed
41	29w+3	Pleural effusion; Echogenic bowel; Skeletal dysplasia	Low-risk	Low-risk	Continuing pregnancy	Undiagnosed
42	22w+5	Ventricular septal defect	N	N	TOP	Diagnosed
43	25w+6	Fetal growth restriction; Oligoamnios; Abnormal middle cerebral artery peak systolic velocity	Low-risk	N	TOP	Undiagnosed
44	26w+6	Clubfeet; Ventriculomegaly	Low-risk	N	Continuing pregnancy	Undiagnosed
45	24w+2	Fetal growth restriction	N	Low-risk	Continuing pregnancy	Undiagnosed
46	28w	Urinary tract obstruction	N	N	Continuing pregnancy	Undiagnosed
47	33w+2	Fetal growth restriction	Low-risk	N	Continuing pregnancy	Undiagnosed
48	25w+3	Anhydramnios	Low-risk	N	TOP	Undiagnosed
50	23w+6	Ventricular septal defect	N	Low-risk	Continuing pregnancy	Undiagnosed
51	23w+3	Ventricular septal defect; Choledochol cyst; Ventriculomegaly; Echogenic crystalline lens	N	Low-risk	TOP	Diagnosed
52	19w+4	Congenital heart disease; Clubfeet; Atrial septal defects; tetralogy of Fallot	N	N	TOP	Diagnosed
53	23w+6	Fetal growth restrictionn; Anhydramnios; Kidney agenesis; Duodenal atresia; Overlapping fingers	N	Low-risk	TOP	Undiagnosed
54	32w+3	Bilateral pleural effusion	Low-risk	N	Continuing pregnancy	Undiagnosed
55	28w+6	Skeletal dysplasia	N	Low-risk	Continuing pregnancy	Undiagnosed
56	26w+3	Gallbladder agenesis	Low-risk	N	Continuing pregnancy	Undiagnosed
57	24w+1	Unilateral renal agenesis; Suspected ectopic kidney	N	Low-risk	Continuing pregnancy	Undiagnosed
58	26w+2	Fetal growth restriction	Low-risk	N	Continuing pregnancy	Undiagnosed
59	23w+6	Ectopic kidney	Low-risk	N	TOP	Undiagnosed
60	22w+4	Ventriculomegaly; Blake's porch cyst	Low-risk	N	TOP	Undiagnosed
61	23w+5	Congenital heart disease; Ventricular septal defect	N	Low-risk	TOP	Undiagnosed
62	24w	Cerebellar cyst	N	Low-risk	TOP	Undiagnosed
63	23w+1	Unilateral renal agenesis; Hydronephrosis	N	Low-risk	Continuing pregnancy	Undiagnosed
64	32w+5	Anhydramnios; Hydroderma	High-risk	Low-risk	TOP	Diagnosed
65	24w+3	Pulmonary sequestration	Low-risk	N	Continuing pregnancy	Undiagnosed
66	29w+1	Cerebellar cyst	N	Low-risk	TOP	Undiagnosed
67	23w+5	Ventricular septal defect	Low-risk	N	Continuing pregnancy	Undiagnosed
68	21w+3	Diaphragmatic hernia	N	Low-risk	TOP	Undiagnosed
69.2143	23w+4	Cleft lip with suspected palate	N	Low-risk	Continuing pregnancy	Undiagnosed
70.1786	27w	Single umbilical artery; Microcephaly	Low-risk	Low-risk	Continuing pregnancy	Undiagnosed
71.1429	25w+3	Congenital heart disease; Severe pulmonary stenosis	Low-risk	N	Continuing pregnancy	Undiagnosed
72.4286	26w+3	PUlmonary Stenosis	N	N	Continuing pregnancy	Undiagnosed
74.3571	23w+2	Unilateral pleural effusion	N	Low-risk	Continuing pregnancy	Undiagnosed
75.3214	24w+4	Ventricular septal defect; Pulmonary Atresia; Persistent left umbilical vein	N	Low-risk	Continuing pregnancy	Undiagnosed
76.2857	26w+1	Unilateral renal agenesis; Bilateral ventriculomegaly	Low-risk	N	Continuing pregnancy	Undiagnosed
77.25	25w+5	Cleft lip/palate; Persistent left umbilical vein	High-risk	Low-risk	TOP	Diagnosed
78	23w	Pericardial effusion; Small stomach; Oligoamnios;	Low-risk	N	TOP	Undiagnosed
78.9745	30w	Fetal hydrops; Pleural effusion; Anhydramnios; Intracardiac echogenic focus	Low-risk	Low-risk	TOP	Undiagnosed
79.9861	23w+5	Enlarged right ventricle. Pulmonic regurgitation	N	Low-risk	TOP	Undiagnosed
81	24w+6	Fetal growth restriction	N	Low-risk	Continuing pregnancy	Undiagnosed
82.2012	18w+5	Bradycardia; Arrhythmia	N	Low-risk	TOP	Undiagnosed
83.1868	28w+2	Severe Fetal growth restriction, Facial abnormality	Low-risk	N	TOP	Undiagnosed
84.1725	18w	Holoprosencephaly; Ventricular septal defect; Polydactyly	N	N	TOP	Diagnosed
84.8296	24w+1	Scoliosis; Mandibular Retrusion	Low-risk	N	TOP	Undiagnosed
86	23w+1	Unilateral renal agenesis	Low-risk	N	Continuing pregnancy	Undiagnosed
87	29w	Ascites	Low-risk	N	Continuing pregnancy	Undiagnosed
88	23w+1	Unilateral renal agenesis	N	Low-risk	Continuing pregnancy	Undiagnosed
89	34w+3	Gallbladder agenesis; Cardiopathy; Cholangiectasis	Low-risk	N	Continuing pregnancy	Undiagnosed
90.1748	25w+6	Absent nasal bone	Low-risk	N	Continuing pregnancy	Undiagnosed
91.4336	26w+1	Severe Fetal growth restriction	Low-risk	Low-risk	TOP	Undiagnosed
92.3776	21w+1	Severe Fetal growth restriction	Low-risk	N	Continuing pregnancy	Undiagnosed
93.3217	20w+6	Single umbilical artery; Omphalocele; Umbilical cord cyst; Clubhands; Facial abnormality	N	N	Continuing pregnancy	Diagnosed
94.2657	26w+6	Hydronephrosis	Low-risk	Low-risk	Continuing pregnancy	Undiagnosed
95.2098	18w	Unilateral pleural effusion; Increased nuchal translucency	N	N	Continuing pregnancy	Undiagnosed
96.4685	23w+1	Fetal growth restriction; Skeletal dysplasia	Low-risk	N	Continuing pregnancy	Undiagnosed
97.4126	25w+4	Holoprosencephaly; Absent corpus callosum and cerebellar vermis	N	N	TOP	Diagnosed
98.3566	23w	Absent nasal bone; Ependymal cyst	Low-risk	N	Continuing pregnancy	Undiagnosed
99.3007	17w+5	Omphalocele	N	Low-risk	Continuing pregnancy	Undiagnosed
100.245	23w+6	Increased nuchal fold; Increased nuchal translucency; Peritoneal cyst	N	Low-risk	Continuing pregnancy	Undiagnosed
101.189	31w	Fetal growth restriction	Low-risk	Low-risk	Continuing pregnancy	Undiagnosed
101.818	28w+3	Skeletal dysplasia; Unilateral pleural effusion; Intestinal dilatation	N	Low-risk	TOP	Diagnosed
101.818	28w+3	Fetal hydrops; Ascites; Pleural effusion; Hydroderma	N	Low-risk	TOP	Diagnosed
103	26w+5	Agenesis of the corpus callosum	N	Low-risk	TOP	Undiagnosed
104	22w+6	Fetal growth restriction	Low-risk	Low-risk	TOP	Diagnosed
105	22w+6	Fetal growth restriction; Ventriculomegaly	N	Low-risk	Continuing pregnancy	Undiagnosed
106	24w+5	Unilateral diaphragmatic hernia	N	Low-risk	Continuing pregnancy	Undiagnosed
107	22w+2	Fetal hydrops; Clubfeet; Hydroderma; Unilateral pleural effusion	Low-risk	N	TOP	Undiagnosed
108	24w+5	facial anomaly	Low-risk	N	TOP	Undiagnosed
109	25w	Cleft lip/palate	N	Low-risk	TOP	Undiagnosed
110	25w+3	Unilateral diaphragmatic hernia	N	Low-risk	TOP	Undiagnosed
111	24w+6	Absent nasal bone; Echogenic crystalline lens	Low-risk	Low-risk	TOP	Undiagnosed
112	20w+5	Cleft lip/palate; Small stomach; Ventricular septal defect	N	N	TOP	Diagnosed
NIPS, Non-invasive prenatal screening; N, No screening; TOP, Termination of pregnancy.
