## Supplementary material for "Comprehensive genome sequencing analysis as a promising option in the prenatal diagnosis of fetal structural anomalies: a prospective study": Table S4

### Sheet: Sheet1
Table S4. Comparison of the number of rare exome variants called by GS and ES.
Family ID	Relationship	Rare exome variants called by GS	Rare exome variants called by ES
1	fetus	446	390
1	father	383	372
1	mother	415	375
2	fetus	362	-
2	father	376	-
2	mother	404	-
3	mother	388	410
3	father	381	377
3	fetus	388	360
4	fetus	439	331
4	father	395	332
4	mother	428	326
5	fetus	424	340
5	father	434	354
5	mother	420	334
6	fetus	393	385
6	father	424	388
6	mother	466	375
7	fetus	425	388
7	mother	446	355
7	father	413	351
8	fetus	424	390
8	mother	427	393
8	father	440	399
9	mother	441	372
9	father	421	389
9	fetus-2	442	371
9	fetus-1	417	371
10	fetus	412	389
10	mother	397	371
10	father	417	371
11	fetus-1	430	408
11	fetus-2	449	378
11	mother	448	418
11	father	389	423
12	fetus	356	420
12	mother	432	419
12	father	412	386
13	fetus	403	363
13	mother	410	386
13	father	393	422
15	fetus	407	366
15	mother	411	400
15	father	414	367
16	fetus	436	339
16	mother	472	341
16	father	407	357
17	fetus	414	358
17	mother	428	378
17	father	419	358
18	fetus	438	387
18	mother	408	337
18	father	460	399
19	fetus	473	363
19	mother	456	386
19	father	400	422
21	fetus	428	359
21	mother	427	355
21	father	368	324
22	fetus	449	386
22	mother	431	374
22	father	420	370
23	fetus	423	363
23	mother	447	386
23	father	400	422
24	fetus	418	630
24	mother	394	351
24	father	405	331
25	fetus	445	431
25	mother	404	315
25	father	442	395
26	fetus	387	371
26	mother	386	362
26	father	438	391
27	fetus	434	346
27	mother	447	356
27	father	417	363
28	fetus	458	394
28	mother	408	397
28	father	429	375
29	fetus	427	410
29	mother	423	377
29	father	437	360
30	fetus-1	491	372
30	fetus-2	464	389
30	mother	425	371
30	father	458	371
31	fetus	425	413
31	mother	406	374
31	father	438	355
32	fetus	414	353
32	mother	415	336
32	father	450	338
34	fetus	475	390
34	mother	397	372
34	father	411	371
35	fetus	496	392
35	mother	463	404
35	father	445	351
36	fetus	402	420
36	mother	416	419
36	father	420	386
37	fetus	484	402
37	father	428	378
37	mother	385	356
38	fetus	413	399
38	mother	417	429
38	father	416	353
39	fetus	362	368
39	mother	381	308
39	father	397	344
40	fetus	387	-
40	mother	410	-
40	father	388	-
41	fetus	409	354
41	mother	422	396
41	father	397	348
42	fetus	476	-
42	mother	416	-
42	father	445	-
43	fetus	445	366
43	father	407	400
43	mother	437	367
44	fetus	363	339
44	mother	415	341
44	father	412	357
45	fetus	489	390
45	mother	464	412
45	father	449	376
46	fetus	387	382
46	mother	409	386
46	father	340	374
47	fetus	394	385
47	mother	486	431
47	father	435	393
48	fetus	444	385
48	mother	386	361
48	father	437	424
50	fetus	415	344
50	mother	392	333
51	fetus	436	-
51	mother	416	-
51	father	447	-
52	fetus	426	-
52	mother	402	-
52	father	417	-
53	fetus	440	376
53	mother	469	379
53	father	457	322
54	fetus	455	402
54	mother	421	339
54	father	496	365
55	fetus	414	481
55	mother	466	402
55	father	398	353
56	fetus	435	482
56	mother	400	376
56	father	426	405
57	fetus	417	391
57	mother	427	333
58	fetus	409	426
58	mother	394	325
58	father	455	397
59	fetus	441	420
59	mother	439	393
59	father	432	349
60	fetus	399	411
60	mother	367	354
60	father	389	332
61	fetus	468	410
61	mother	425	413
61	father	458	365
62	fetus	405	373
62	mother	405	388
62	father	369	359
63	fetus	428	373
63	mother	434	363
63	father	442	408
64	fetus	368	379
64	mother	439	359
64	father	397	425
65	fetus	442	397
65	mother	446	383
65	father	416	344
66	fetus	465	445
66	mother	436	371
66	father	429	408
67	fetus	469	381
67	mother	454	395
67	father	421	384
68	fetus	459	384
68	mother	408	379
68	father	461	413
69	fetus	444	379
69	mother	407	359
69	father	450	425
70	fetus	403	383
70	mother	421	397
70	father	392	356
71	fetus	492	394
71	mother	403	410
71	father	452	398
72	fetus	438	397
72	mother	442	409
72	father	385	355
74	fetus	491	419
74	mother	459	435
74	father	479	405
75	fetus	462	449
75	mother	468	392
75	father	396	391
76	fetus	446	408
76	mother	431	402
76	father	452	428
77	fetus	435	384
77	mother	468	377
77	father	438	397
78	fetus	421	400
78	mother	452	430
78	father	438	452
79	fetus	502	437
79	mother	402	383
79	father	462	430
80	fetus	484	363
80	mother	454	386
80	father	416	422
81	fetus	437	414
81	mother	458	416
81	father	434	382
82	fetus	455	393
82	mother	434	348
82	father	477	410
83	fetus	428	384
83	mother	451	377
83	father	453	397
84	fetus	385	-
84	mother	435	-
84	father	422	-
85	fetus	466	439
85	mother	477	439
86	fetus	479	452
86	mother	489	450
86	father	456	417
87	fetus	480	400
87	mother	445	438
87	father	406	399
88	fetus	438	409
88	mother	398	403
88	father	454	434
89	fetus	425	327
89	mother	453	361
89	father	425	366
90	fetus	398	359
90	mother	432	392
90	father	419	343
91	fetus	417	371
91	mother	429	389
91	father	415	366
92	fetus	437	395
92	father	429	380
92	mother	393	394
93	fetus	509	-
93	mother	456	-
93	father	441	-
94	fetus	449	416
94	mother	437	396
94	father	431	369
95	fetus	457	363
95	mother	427	386
95	father	444	422
96	fetus	421	409
96	mother	468	430
96	father	427	382
97	fetus	433	416
97	mother	411	396
97	father	458	369
98	fetus	453	402
98	mother	436	398
98	father	454	379
99	fetus	458	386
99	mother	419	411
99	father	431	406
100	fetus	481	394
100	mother	412	406
100	father	407	370
101	fetus	427	442
101	mother	467	474
101	father	474	414
102	fetus-1	435	-
102	fetus-2	444	-
102	mother	474	-
102	father	453	-
103	fetus	411	409
103	mother	430	379
103	father	450	414
104	fetus	491	394
104	mother	462	406
104	father	453	370
105	fetus	475	453
105	mother	443	411
106	fetus	429	385
106	mother	408	434
107	fetus	473	502
107	mother	493	479
107	father	454	393
108	fetus	385	357
108	mother	460	369
108	father	403	320
109	fetus	449	389
109	mother	437	377
109	father	441	366
110	fetus	460	413
110	mother	449	387
110	father	408	384
111	fetus	457	368
111	mother	400	354
111	father	441	378
112	fetus	420	383
112	mother	440	397
112	father	437	356

### Sheet: Sheet2
实验室编号(样本编号)	家系编号	性别
19B3854637	1	女
19B3854636	1	男
19B3854638	1
19B4083101	2	男
19B4083102	2	女
19S2925056	2
19B4083104	3	男
19B4083103	3	女
19B2925057	3
19D3854634R	4	女
19D3854633R	4	男
19S3854635	4
19B3854626R	5	男
19B3854627	5	女
19S2925058	5
19B3854628R	6	男
19B3854629	6	女
19S2925059	6
19B4083108	7	女
19B4083107	7	男
19S2925060	7
19B4083109	8	女
19B4083110	8	男
19S2925062	8
19B4083112	9	男
19B4083111	9	女
19S2925064	9
19S2925063	9
19B4083114	11	男
19B4083113	11	女
19S2925066	11
19S2925065	11
19B4083116	10	男
19B4083115	10	女
19S2925067	10
19B4083120	12	男
19B4083119	12	女
19S2925068R	12
19B4083118	13	男
19B4083117	13	女
19S2925069	13
19B4083124	15	男
19B4083123	15	女
19S2925071	15
19B4083128	16	男
19B4083127	16	女
19B4083126	16
19B4083130	17	男
19B4083129	17	女
19S2925072	17
19B4083132	18	男
19B4083131	18	女
19S2925073	18
19B4083134	19	男
19B4083133	19	女
19S2925074	19
19B4083141	21	男
19B4083140	21	女
19S2925076	21
19B4083143	22	男
19B4083142	22	女
19S2925077	22
19B4083145	23	男
19B4083144	23	女
19S2925078	23
19B4083147	24	男
19B4083146	24	女
19S2925079	24
19B4083149	25	男
19B4083148	25	女
19S2925080	25
19B4083151	26	男
19B4083150	26	女
19S2925081	26
19B4083153	27	男
19B4083152	27	女
19S2925082	27
19B4083155	28	男
19B4083154	28	女
19S2925083	28
19B4083157	29	男
19B4083156	29	女
19S2925084	29
19B4083159	30	男
19B4083158R	30	女
19S2925085	30
19S2925086	30
19B4083161	31	男
19B4083160	31	女
19S2925087	31
19B4083163	32	男
19B4083162	32	女
19S2925088	32
19B4083167	34	男
19B4083166	34	女
19S2925090	34
19B4083169	35	男
19B4083168	35	女
19S2925091	35
19B4083171	36	男
19B4083170	36	女
19S2925092	36
19B4083173	37	女
19B4083172	37	男
19S2925095	37
19B4083175	38	男
19B4083174	38	女
19S2925097	38
19B4083177	39	男
19B4083176	39	女
19S2925098	39
19B4083179	40	男
19B4083178	40	女
19S2925099	40
19B4083181	41	男
19B4083180	41	女
19S2925101	41
19B4083183	42	男
19B4083182	42	女
19D2925102	42
19B4083185	43	男
19B4083186	43	女
19B4083184	43
19B4083188	44	男
19B4083187	44	女
19S2925103	44
19B4083190	45	男
19B4083189	45	女
19S2925104	45
19B4083192	46	男
19B4083191	46	女
19S2925105	46
19B4083194	47	男
19B4083193	47	女
19S2925106	47
19B4083196	48	男
19B4083195	48	女
19S2925107	48
19B4083199	50	女
19S2925109	50
19B4083206	51	男
19B4083205	51	女
19S2925111R	51
19B4083204	52	男
19B4083203	52	女
19S2925110R	52
19B4083208	53	男
19B4083207	53	女
19S2925113	53
19B4083210	54	男
19B4083209	54	女
19D2925114	54
19B4083212	55	男
19B4083211	55	女
19S2925115	55
19B4083214	56	男
19B4083213	56	女
19S2925116	56
19B4083215	57	女
19S2925117	57
19B4083218	58	男
19B4083217	58	女
19S2925118	58
19B4083220	59	男
19B4083219	59	女
19S2925119	59
19B4083222	60	男
19B4083221	60	女
19S2925120	60
19B4083224	61	男
19B4083223	61	女
19S2925121	61
19B4083226	62	男
19B4083225	62	女
19S2925122	62
19B4083228	63	男
19B4083227	63	女
19S2925123	63
19B4083230	64	男
19B4083229	64	女
19S2925124	64
19B4083232	65	男
19B4083231	65	女
19S2925125	65
19B4083234	66	男
19B4083233	66	女
19S2925126	66
19B4083236	67	男
19B4083235	67	女
19S2925127	67
19B4083238	68	男
19B4083237	68	女
19S2925128	68
19B4083240	68.5714	男
19B4083239	68.8929	女
19S2925129	69.2143
19B4083242	69.5357	男
19B4083241	69.8571	女
19S2925130	70.1786
19B4083244	70.5	男
19B4083243	70.8214	女
19S2925131	71.1429
19B4083246	71.7857	男
19B4083245	72.1071	女
19S2925132	72.4286
19B4083253	73.7143	男
19B4083252	74.0357	女
19S2925134	74.3571
19B4083255	74.6786	男
19B4083254	75	女
19S2925135	75.3214
19B4083257	75.6429	男
19B4083256	75.9643	女
19S2925136	76.2857
19B4083259	76.6071	男
19B4083258	76.9286	女
19S2925137	77.25
19B4083249	77.5714	男
19B4083248	77.8929	女
19B4083247	78
19B4083261	79	男
19B4083260	78.6837	女
19S2925138	78.9745
19B4083263	79.6893	男
19B4083262	79.6893	女
19S2925139	79.9861
19B4083265	81	男
19B4083264	81	女
19S2925140	81
19B4083267	81.5441	男
19B4083266	81.8726	女
19S2925141	82.2012
19B4083269	82.5297	男
19B4083268	82.8583	女
19S2925142	83.1868
19B4083271	83.5154	男
19B4083270	83.8439	女
19S2925143	84.1725
19B4083272	84.5011	女
19S2925144	84.8296
19B4083274	86	男
19B4083273	86	女
19S2925145	86
19B4083276	87	男
19B4083275	87	女
19S2925146	87
19B4083278	88	男
19B4083277	88	女
19S2925147	88
19B4083280	89	男
19B4083279	89	女
19S2925148	89
19B4083282	89.5455	男
19B4083281	89.8601	女
19S2925149	90.1748
19B4083284	90.8042	男
19B4083283	91.1189	女
19S2925150	91.4336
19B4083286	91.7483	女
19B4083285	92.0629	男
19S2925151	92.3776
19B4083288	92.6923	男
19B4083287	93.007	女
19S2925154	93.3217
19B4083290	93.6364	男
19B4083289	93.951	女
19S2925155	94.2657
19B4083292	94.5804	男
19B4083291	94.8951	女
19S2925156	95.2098
19B4083294	95.5245	男
19B4083293	95.8392	女
19S2925157	96.4685
19B4083296	96.7832	男
19B4083295	97.0979	女
19S2925158	97.4126
19B4083298	97.7273	男
19B4083297	98.042	女
19S2925159	98.3566
19B4083300	98.6713	男
19B4083299	98.986	女
19S2925160	99.3007
19B4083302	99.6154	男
19B4083301	99.9301	女
19S2925161	100.245
19B4083304	100.559	男
19B4083303	100.874	女
19S2925162	101.189
19B4083308	101.503	男
19B4083307	101.818	女
19B4083306	101.818
19B4083305	101.818
19B3854620	103	男
19B3854619	103	女
19S2925170	103
20B2477969	104	男
20B2477968	104	女
20D2477757	104
20B2477970	105	女
20S2477857	105
20B2477972	106	女
20S2477858	106
20B2477976	107	男
20B2477975	107	女
20S2477860	107
20B2477978	108	男
20B2477977	108	女
20S2477861	108
20B2477965	109	男
20B2477958	109	女
20B2477957	109
20B2477960	110	男
20B2477959	110	女
20S2477863	110
20B2477962	111	男
20B2477961	111	女
20S2477864	111
20B2477964	112	男
20B2477963	112	女
20S2477859	112

### Sheet: Sheet3
实验室编号(样本编号)	性别
19B3854637	女
19B3854636	男
19B3854638
19B4083101	男
19B4083102	女
19S2925056
19B4083104	男
19B4083103	女
19B2925057
19D3854634R	女
19D3854633R	男
19S3854635
19B3854626R	男
19B3854627	女
19S2925058
19B3854628R	男
19B3854629	女
19S2925059
19B4083108	女
19B4083107	男
19S2925060
19B4083109	女
19B4083110	男
19S2925062
19B4083112	男
19B4083111	女
19S2925064
19S2925063
19B4083114	男
19B4083113	女
19S2925066
19S2925065
19B4083116	男
19B4083115	女
19S2925067
19B4083120	男
19B4083119	女
19S2925068R
19B4083118	男
19B4083117	女
19S2925069
19B4083124	男
19B4083123	女
19S2925071
19B4083128	男
19B4083127	女
19B4083126
19B4083130	男
19B4083129	女
19S2925072
19B4083132	男
19B4083131	女
19S2925073
19B4083134	男
19B4083133	女
19S2925074
19B4083141	男
19B4083140	女
19S2925076
19B4083143	男
19B4083142	女
19S2925077
19B4083145	男
19B4083144	女
19S2925078
19B4083147	男
19B4083146	女
19S2925079
19B4083149	男
19B4083148	女
19S2925080
19B4083151	男
19B4083150	女
19S2925081
19B4083153	男
19B4083152	女
19S2925082
19B4083155	男
19B4083154	女
19S2925083
19B4083157	男
19B4083156	女
19S2925084
19B4083159	男
19B4083158R	女
19S2925085
19S2925086
19B4083161	男
19B4083160	女
19S2925087
19B4083163	男
19B4083162	女
19S2925088
19B4083167	男
19B4083166	女
19S2925090
19B4083169	男
19B4083168	女
19S2925091
19B4083171	男
19B4083170	女
19S2925092
19B4083173	女
19B4083172	男
19S2925095
19B4083175	男
19B4083174	女
19S2925097
19B4083177	男
19B4083176	女
19S2925098
19B4083179	男
19B4083178	女
19S2925099
19B4083181	男
19B4083180	女
19S2925101
19B4083183	男
19B4083182	女
19D2925102
19B4083185	男
19B4083186	女
19B4083184
19B4083188	男
19B4083187	女
19S2925103
19B4083190	男
19B4083189	女
19S2925104
19B4083192	男
19B4083191	女
19S2925105
19B4083194	男
19B4083193	女
19S2925106
19B4083196	男
19B4083195	女
19S2925107
19B4083199	女
19S2925109
19B4083206	男
19B4083205	女
19S2925111R
19B4083204	男
19B4083203	女
19S2925110R
19B4083208	男
19B4083207	女
19S2925113
19B4083210	男
19B4083209	女
19D2925114
19B4083212	男
19B4083211	女
19S2925115
19B4083214	男
19B4083213	女
19S2925116
19B4083215	女
19S2925117
19B4083218	男
19B4083217	女
19S2925118
19B4083220	男
19B4083219	女
19S2925119
19B4083222	男
19B4083221	女
19S2925120
19B4083224	男
19B4083223	女
19S2925121
19B4083226	男
19B4083225	女
19S2925122
19B4083228	男
19B4083227	女
19S2925123
19B4083230	男
19B4083229	女
19S2925124
19B4083232	男
19B4083231	女
19S2925125
19B4083234	男
19B4083233	女
19S2925126
19B4083236	男
19B4083235	女
19S2925127
19B4083238	男
19B4083237	女
19S2925128
19B4083240	男
19B4083239	女
19S2925129
19B4083242	男
19B4083241	女
19S2925130
19B4083244	男
19B4083243	女
19S2925131
19B4083246	男
19B4083245	女
19S2925132
19B4083253	男
19B4083252	女
19S2925134
19B4083255	男
19B4083254	女
19S2925135
19B4083257	男
19B4083256	女
19S2925136
19B4083259	男
19B4083258	女
19S2925137
19B4083249	男
19B4083248	女
19B4083247
19B4083261	男
19B4083260	女
19S2925138
19B4083263	男
19B4083262	女
19S2925139
19B4083265	男
19B4083264	女
19S2925140
19B4083267	男
19B4083266	女
19S2925141
19B4083269	男
19B4083268	女
19S2925142
19B4083271	男
19B4083270	女
19S2925143
19B4083272	女
19S2925144
19B4083274	男
19B4083273	女
19S2925145
19B4083276	男
19B4083275	女
19S2925146
19B4083278	男
19B4083277	女
19S2925147
19B4083280	男
19B4083279	女
19S2925148
19B4083282	男
19B4083281	女
19S2925149
19B4083284	男
19B4083283	女
19S2925150
19B4083286	女
19B4083285	男
19S2925151
19B4083288	男
19B4083287	女
19S2925154
19B4083290	男
19B4083289	女
19S2925155
19B4083292	男
19B4083291	女
19S2925156
19B4083294	男
19B4083293	女
19S2925157
19B4083296	男
19B4083295	女
19S2925158
19B4083298	男
19B4083297	女
19S2925159
19B4083300	男
19B4083299	女
19S2925160
19B4083302	男
19B4083301	女
19S2925161
19B4083304	男
19B4083303	女
19S2925162
19B4083308	男
19B4083307	女
19B4083306
19B4083305
19B3854620	男
19B3854619	女
19S2925170
20B2477969	男
20B2477968	女
20D2477757
20B2477970	女
20S2477857
20B2477972	女
20S2477858
20B2477976	男
20B2477975	女
20S2477860
20B2477978	男
20B2477977	女
20S2477861
20B2477965	男
20B2477958	女
20B2477957
20B2477960	男
20B2477959	女
20S2477863
20B2477962	男
20B2477961	女
20S2477864
20B2477964	男
20B2477963	女
20S2477859
