## Supplementary material for "Comprehensive genome sequencing analysis as a promising option in the prenatal diagnosis of fetal structural anomalies: a prospective study": Table S5

### Sheet: Sheet1
Table S5. Prenatal detection rates of fetus groups with each phenotypic abnormality.
Phenotypic anomaly group	Number of cases	CMA		ES		GS
		Diagnostic yield	95% CI#	Diagnostic yield	95% CI#	Diagnostic yield	95% CI#
Renal	10	0	-	20.0% (2/10)	2.5%-55.6%	20.0% (2/10)	2.5%-55.6%
Brain	12	0	-	16.7% (2/12)	2.1%-48.4%	16.7% (2/12)	2.1%-48.4%
Cardiac	13	7.7% (1/13)	0.2%-36.0%	25.0% (3/12)	5.5%-57.2%	30.8% (4/13)	9.1%-61.4%
Hydrops	13	0	-	15.4% (2/13)	1.9%-45.4%	15.4% (2/13)	1.9%-45.4%
Abdominal	5	0	-	0	-	0	-
Skeletal	8	0	-	12.5% (1/8)	0.3%-52.7%	12.5% (1/8)	0.3%-52.7%
Chest	7	0	-	0	-	0	-
Multisystem	23	34.8% (8/23)	16.4%-57.3%	6.7% (1/15)	0.2%-31.9%	39.1% (9/23)	19.7%-61.5%
Facial	6	0	-	16.7% (1/6)	0.4%-64.1%	16.7% (1/6)	0.4%-64.1%
FGR-only	14	0	-	7.1% (1/14)	0.2%-33.9%	7.1% (1/14^)	0.2%-33.9%
Overall	111	8.1% (9/111)	3.8%-14.8%	12.7% (13/102)	7.0%-20.8%	19.8% (22/111)	12.9%-28.5%
CMA, chromosomal microarray; ES, exome sequencing; GS, genome sequencing.
#95% confidence interval was calculated by Clopper-Pearson method for Binomial Proportions.
^ Another case with cytomegalovirus infection was incidentally detected by GS.
