## Supplementary material for "Comprehensive genome sequencing analysis as a promising option in the prenatal diagnosis of fetal structural anomalies: a prospective study": Table S6

### Sheet: Sheet1
Table S6. Comparison of TAT, DNA amount and virtually detectable variations among CMA, ES and GS.
		CMA	ES	GS
TAT in this study		10 (SD 2) days	21 (SD 6) days	18 (SD 6) days
DNA used in this study		250 ng	150-300 ng	80-200 ng
virtually detectable variations	SNVs/INDELs	×	Exonic regions	Entire genome
	CNVs	≥10kb[1]	limited	≥50bp
	Triploid	P	P	P
	Aneuploidy	P	P	P
	Inversion	×	×	P
	Unbalanced translocation	P	×	P
	Balanced translocation	×	×	P
	UPD	≥5Mb[2]	limited	P
	Repeat expansion	×	×	P
	Mitochondrial	×	P	P
TAT, turnaround time, CMA, chromosomal microarray; ES, exome sequencing; GS, genome sequencing; SNVs, single nucleotide variants; INDELs, insertions or deletions, CNVs, copy number variants; UPD, Uniparental disomy
Reference: [1] PMID30734327; [2] PMID29565418
